# ModelSEED v2: High-throughput genome-scale metabolic model reconstruction with enhanced energy biosynthesis pathway prediction

**DOI:** 10.1101/2023.10.04.556561

**Authors:** José P. Faria, Filipe Liu, Janaka N. Edirisinghe, Nidhi Gupta, Samuel M.D. Seaver, Andrew P. Freiburger, Vibhav Setlur, Qizhi Zhang, Pamela Weisenhorn, Neal Conrad, Raphy Zarecki, Hyun-Seob Song, Matthew DeJongh, Aaron A. Best, Robert W. Cottingham, Adam P. Arkin, Christopher S. Henry

**Affiliations:** Data Science and Learning Division, Argonne National Laboratory, Lemont, Illinois, USA; Biosciences Division, Argonne National Laboratory, Lemont, Illinois, USA; Mathematics and Computer Science Division, Argonne National Laboratory, Lemont, Illinois, USA; Newe Ya’ar Research Center, Agricultural Research Organization, Ramat Yishay, Israel; Departments of Biological Systems Engineering and Food Science and Technology, Nebraska Food for Health Center, University of Nebraska–Lincoln, Lincoln, Nebraska, USA; Department of Computer Science, Hope College, Holland, Michigan, USA; Department of Biology, Hope College, Holland, Michigan, USA; Biosciences Division, Oak Ridge National Laboratory, Oak Ridge, Tennessee, USA; Environmental Genomics and Systems Biology Division, E.O. Lawrence Berkeley National Laboratory, Berkeley, California, USA

**Author notes:** José P. Faria and Filipe Liu contributed equally to this work.

## Abstract

Since the release of ModelSEED in 2010, the systems biology research community has used the ModelSEED genome-scale metabolic model reconstruction pipeline to build over 200,000 draft metabolic reconstructions that support hundreds of publications. Here we describe the first comprehensive update to this reconstruction tool, with new features such as (i) a dramatically improved representation of energy metabolism, which ensures that models produce accurate amounts of ATP per mol of nutrient consumed; (ii) a new template for Archaea model reconstruction; and (iii) a significantly improved curation of all metabolic pathways with mappings to RAST subsystems annotations. We applied the improved pipeline to build and analyze core and genome-scale models for Archaea and Bacteria genomes in KEGG. The new ModelSEED pipeline generates larger models that possess more reactions and genes and require fewer gap-filled reactions. In addition, we see conserved patterns in the ATP biosynthesis mechanism across phylogeny, and identify clades where our understanding of energy biosynthesis is still poor. ModelSEED v2 is available through KBase and the ModelSEED website (https://modelseed.org/), which supports reconstruction, gap-filling, flux balance analysis and model export through a modern web interface.
