## Supplementary Table 2 for "ModelSEED v2: High-throughput genome-scale metabolic model reconstruction with enhanced energy biosynthesis pathway prediction"

### Sheet: MediaCompounds
compounds	name	formula	minFlux	maxFlux	concentration
cpd00020	Pyruvate	C3H3O3	-100	5	0.001
cpd00013	NH3	H4N	-100	5	0.001
cpd00009	Phosphate	HO4P	-100	5	0.001
cpd00048	Sulfate	O4S	-100	5	0.001
cpd00063	Ca2+	Ca	-100	100	0.001
cpd00011	CO2	CO2	-100	0	0.001
cpd10516	Fe+3	Fe	-100	100	0.001
cpd00067	H+	H	-100	100	0.001
cpd00001	H2O	H2O	-100	100	0.001
cpd00205	K+	K	-100	100	0.001
cpd00254	Mg	Mg	-100	100	0.001
cpd00971	Na+	Na	-100	100	0.001
cpd00007	O2	O2	-100	100	0.001
cpd00099	Cl-	Cl	-100	100	0.001
cpd00058	Cu2+	Cu	-100	100	0.001
cpd00149	Co2+	Co	-100	100	0.001
cpd00030	Mn2+	Mn	-100	100	0.001
cpd00034	Zn2+	Zn	-100	100	0.001
cpd10515	Fe+2	Fe	-100	100	0.001
cpd00060	L-Methionine	C5H11NO2S	-100	5	0.001
cpd00084	L-Cysteine	C3H7NO2S	-100	5	0.001
cpd00035	L-Alanine	C3H7NO2	-100	5	0.001
cpd00161	L-Threonine	C4H9NO3	-100	5	0.001
cpd00156	L-Valine	C5H11NO2	-100	5	0.001
cpd00066	L-Phenylalanine	C9H11NO2	-100	5	0.001
cpd00065	L-Tryptophan	C11H12N2O2	-100	5	0.001
cpd00069	L-Tyrosine	C9H11NO3	-100	5	0.001
cpd00322	L-Isoleucine	C6H13NO2	-100	5	0.001
cpd00129	L-Proline	C5H9NO2	-100	5	0.001
cpd00107	L-Leucine	C6H13NO2	-100	5	0.001
cpd00041	L-Aspartate	C4H6NO4	-100	5	0.001
cpd00051	L-Arginine	C6H15N4O2	-100	5	0.001
cpd00119	L-Histidine	C6H9N3O2	-100	5	0.001
cpd00039	L-Lysine	C6H15N2O2	-100	5	0.001
cpd00033	Glycine	C2H5NO2	-100	5	0.001
cpd00054	L-Serine	C3H7NO3	-100	5	0.001
cpd00053	L-Glutamine	C5H10N2O3	-100	5	0.001
cpd00023	L-Glutamate	C5H8NO4	-100	5	0.001
cpd00132	L-Asparagine	C4H8N2O3	-100	5	0.001
cpd00215	Pyridoxal	C8H9NO3	-100	5	0.001
cpd00104	BIOT	C10H15N2O3S	-100	5	0.001
cpd00305	Thiamin	C12H17N4OS	-100	5	0.001
cpd00393	Folate	C19H17N7O6	-100	5	0.001
cpd00644	PAN	C9H16NO5	-100	5	0.001
cpd00220	Riboflavin	C17H19N4O6	-100	5	0.001
cpd00218	Niacin	C6H4NO2	-100	5	0.001
cpd00635	Cbl	C62H88CoN13O14P	-100	5	0.001
cpd00557	Siroheme	C42H36FeN4O16	-100	5	0.001
cpd00028	Heme	C34H30FeN4O4	-100	5	0.001
cpd00264	Spermidine	C7H22N3	-100	5	0.001
cpd00118	Putrescine	C4H14N2	-100	5	0.001
